# An amphioxus neurula stage cell atlas supports a complex scenario for the emergence of vertebrate head mesoderm

**DOI:** 10.1101/2023.09.26.559513

**Authors:** Xavier Grau-Bové, Lucie Subirana, Lydvina Meister, Anaël Soubigou, Ana Neto, Anamaria Elek, Oscar Fornas, Jose Luis Gomez-Skarmeta, Juan J. Tena, Manuel Irimia, Stéphanie Bertrand, Arnau Sebé-Pedrós, Hector Escriva

## Abstract

The emergence of new structures can often be linked to the evolution of novel cell types that follows the rewiring of developmental gene regulatory subnetworks. Vertebrates are characterized by a complex body plan compared to the other chordate clades and the question remains of whether and how the emergence of vertebrate morphological innovations can be related to the appearance of new embryonic cell populations. We already proposed, by studying mesoderm development in the cephalochordate amphioxus, a scenario for the evolution of the vertebrate head mesoderm. To further test this scenario at the cell population level, we used scRNA-seq to construct a cell atlas of the amphioxus neurula, stage at which the main mesodermal compartments are specified. Our data allowed us to confirm the presence of a prechordal-plate like territory in amphioxus, and shows that cell populations of the anteriormost somites and of the ventral part of the somites present a transcriptomic profile supporting the homology with vertebrate cranial/pharyngeal and lateral plate mesoderm. Finally, our work provides evidence that the appearance of the specific mesodermal structures of the vertebrate head was associated to both segregation of pre-existing cell populations, and co-option of new genes for the control of myogenesis.
