## Supplementary Table 4 for "An amphioxus neurula stage cell atlas supports a complex scenario for the emergence of vertebrate head mesoderm"

### Sheet: Full1
	a) Cell type annotation					b) Neural reclustering			c) Endoderm reclustering			d) Somites reclustering
	metacell	cell type	developmental layer	reclustering?		metacell	annotation		metacell	annotation		metacell	annotation
	1	endoderm	endoderm	endodermal		1			1	prechordal plate-like territory		1	right first somite
	2	endoderm	endoderm	endodermal		2	anterior spinal chord segmentally arranged neurons		2	anterior ventral endoderm		2	ventral part of somites
	3	endostyle	endoderm	endodermal		3			3	left club-shaped gland/endostyle presumptive region		3	left first somite
	4	endoderm	endoderm	endodermal		4	rostral hypothalamo-prethalamic primordium		4	ventral posterior endoderm		4	ventral region of forming somites
	5	endoderm	endoderm	endodermal		5			5	dorsal mid-endoderm region		5	dorsal region of forming somites
	6	endoderm	endoderm	endodermal		6			6	posterior endoderm		6	tailbud paraxial mesoderm region
	7	endoderm	endoderm	endodermal		7	anterior spinal chord segmentally arranged neurons		7	right club-shaped gland/endostyle presumptive region		7	muscular part of central somites
	8	endoderm	endoderm	endodermal		8	posterior floorplate		8	mid/posterior endoderm		8	differenciating muscular part of somites
	9	endoderm	endoderm	endodermal		9	tailbud floorplate		9			9	muscular part of posterior somites
	10	endostyle	endoderm	endodermal		10	median pair of neurons		10	Hatschek’s diverticulum presumptive region		10
	11	endoderm	endoderm	endodermal		11	posterior neural plate border		11	dorsal mid-endoderm region		11	ventral part of somites
	12	endoderm	endoderm	endodermal		12	Di-Mesencephalic primordium		12	ventral mid/posterior endoderm		12
	13	endoderm	endoderm	endodermal		13	anterior neural plate border		13	Hatschek’s diverticulum presumptive region
	14	muscular somites	mesoderm	somites		14	floorplate		14	region posterior to the first pharyngeal slit presumptive territory
	15	muscular somites	mesoderm	somites		15			15
	16	mesodermal notochord	mesoderm	none		16			16	first pharyngeal slit presumptive region
	17	mesodermal notochord	mesoderm	none		17			17	first pharyngeal slit presumptive region
	18	mesodermal notochord	mesoderm	none		18
	19	mesodermal notochord	mesoderm	none		19
	20	somite	mesoderm	somites		20	tailbud neural
	21	somite	mesoderm	somites		21	tailbud neural
	22	somite	mesoderm	somites		22	Hypothalamo-prethalamic primordium
	23	somite	mesoderm	somites		23
	24	somite	mesoderm	somites		24
	25	somite	mesoderm	somites		25
	26	somite	mesoderm	somites
	27	somite	mesoderm	somites
	28	putative neuro/endo	mesoderm	none
	29	tailbud	mesoderm	none
	30	tailbud	mesoderm	none
	31	tailbud	mesoderm	none
	32	tailbud	mesoderm	none
	33	neural like 1	neuroectoderm	neural
	34	neural like 2	neuroectoderm	neural
	35	hypothalamus (cerebral vesicle)	neuroectoderm	neural
	36	hypothalamus (cerebral vesicle)	neuroectoderm	neural
	37	neural	neuroectoderm	neural
	38	neural	neuroectoderm	neural
	39	neural	neuroectoderm	neural
	40	neural	neuroectoderm	neural
	41	neural	neuroectoderm	neural
	42	neural	neuroectoderm	neural
	43	neural	neuroectoderm	neural
	44	neural	neuroectoderm	neural
	45	neural	neuroectoderm	neural
	46	neural	neuroectoderm	neural
	47	neural	neuroectoderm	neural
	48	neural	neuroectoderm	neural
	49	neural	neuroectoderm	neural
	50	neural	neuroectoderm	neural
	51	tailbud neural	neuroectoderm	neural
	52	tailbud neural	neuroectoderm	neural
	53	hypothalamus (cerebral vesicle)	neuroectoderm	neural
	54	di/mesencephalic primordium (cerebral vesicle)	neuroectoderm	neural
	55	neural	neuroectoderm	neural
	56	epidermal neural 1	neuroectoderm	none
	57	epidermal neural 2	neuroectoderm	none
	58	anterior epidermis	ectoderm	none
	59	anterior epidermis	ectoderm	none
	60	anterior epidermis	ectoderm	none
	61	anterior epidermis	ectoderm	none
	62	anterior epidermis	ectoderm	none
	63	anterior epidermis	ectoderm	none
	64	anterior epidermis	ectoderm	none
	65	anterior epidermis	ectoderm	none
	66	anterior epidermis	ectoderm	none
	67	anterior epidermis	ectoderm	none
	68	anterior epidermis	ectoderm	none
	69	anterior epidermis	ectoderm	none
	70	anterior epidermis	ectoderm	none
	71	anterior epidermis	ectoderm	none
	72	anterior epidermis	ectoderm	none
	73	anterior epidermis	ectoderm	none
	74	anterior epidermis	ectoderm	none
	75	anterior epidermis	ectoderm	none
	76	anterior epidermis	ectoderm	none
	77	anterior epidermis	ectoderm	none
	78	anterior epidermis	ectoderm	none
	79	anterior epidermis	ectoderm	none
	80	anterior epidermis	ectoderm	none
	81	anterior epidermis	ectoderm	none
	82	anterior epidermis	ectoderm	none
	83	anterior epidermis	ectoderm	none
	84	anterior epidermis	ectoderm	none
	85	anterior epidermis	ectoderm	none
	86	anterior epidermis	ectoderm	none
	87	anterior epidermis	ectoderm	none
	88	anterior epidermis	ectoderm	none
	89	anterior epidermis	ectoderm	none
	90	anterior epidermis	ectoderm	none
	91	anterior epidermis	ectoderm	none
	92	anterior epidermis	ectoderm	none
	93	anterior epidermis	ectoderm	none
	94	anterior epidermis	ectoderm	none
	95	posterior epidermis	ectoderm	none
	96	posterior epidermis	ectoderm	none
	97	posterior epidermis	ectoderm	none
	98	posterior epidermis	ectoderm	none
	99	posterior epidermis	ectoderm	none
	100	posterior epidermis	ectoderm	none
	101	posterior epidermis	ectoderm	none
	102	posterior epidermis	ectoderm	none
	103	posterior epidermis	ectoderm	none
	104	posterior epidermis	ectoderm	none
	105	posterior epidermis	ectoderm	none
	106	posterior epidermis	ectoderm	none
	107	posterior epidermis	ectoderm	none
	108	posterior epidermis	ectoderm	none
	109	posterior epidermis	ectoderm	none
	110	posterior epidermis	ectoderm	none
	111	posterior epidermis	ectoderm	none
	112	posterior epidermis	ectoderm	none
	113	posterior epidermis	ectoderm	none
	114	posterior epidermis	ectoderm	none
	115	posterior epidermis	ectoderm	none
	116	posterior epidermis	ectoderm	none
	117	posterior epidermis	ectoderm	none
	118	posterior epidermis	ectoderm	none
	119	posterior epidermis	ectoderm	none
	120	posterior epidermis	ectoderm	none
	121	posterior epidermis	ectoderm	none
	122	posterior epidermis	ectoderm	none
	123	posterior epidermis	ectoderm	none
	124	posterior epidermis	ectoderm	none
	125	posterior epidermis	ectoderm	none
	126	posterior epidermis	ectoderm	none
	127	posterior epidermis	ectoderm	none
	128	posterior epidermis	ectoderm	none
	129	posterior epidermis	ectoderm	none
	130	posterior epidermis	ectoderm	none
	131	posterior epidermis	ectoderm	none
	132	posterior epidermis	ectoderm	none
	133	posterior epidermis	ectoderm	none
	134	posterior epidermis	ectoderm	none
	135	posterior epidermis	ectoderm	none
	136	posterior epidermis	ectoderm	none
	137	posterior epidermis	ectoderm	none
	138	posterior epidermis	ectoderm	none
	139	posterior epidermis	ectoderm	none
	140	posterior epidermis	ectoderm	none
	141	posterior epidermis	ectoderm	none
	142	posterior epidermis	ectoderm	none
	143	posterior epidermis	ectoderm	none
	144	posterior epidermis	ectoderm	none
	145	posterior epidermis	ectoderm	none
	146	posterior epidermis	ectoderm	none
	147	posterior epidermis	ectoderm	none
	148	posterior epidermis	ectoderm	none
	149	posterior epidermis	ectoderm	none
	150	posterior epidermis	ectoderm	none
	151	posterior epidermis	ectoderm	none
	152	posterior epidermis	ectoderm	none
	153	posterior epidermis	ectoderm	none
	154	posterior epidermis	ectoderm	none
	155	posterior epidermis	ectoderm	none
	156	posterior epidermis	ectoderm	none
	157	posterior epidermis	ectoderm	none
	158	posterior epidermis	ectoderm	none
	159	posterior epidermis	ectoderm	none
	160	posterior epidermis	ectoderm	none
	161	posterior epidermis	ectoderm	none
	162	posterior epidermis	ectoderm	none
	163	posterior epidermis	ectoderm	none
	164	posterior epidermis	ectoderm	none
	165	posterior epidermis	ectoderm	none
	166	posterior epidermis	ectoderm	none
	167	posterior epidermis	ectoderm	none
	168	posterior epidermis	ectoderm	none
	169	posterior epidermis	ectoderm	none
	170	posterior epidermis	ectoderm	none
	171	posterior epidermis	ectoderm	none
	172	posterior epidermis	ectoderm	none
	173	posterior epidermis	ectoderm	none
	174	posterior epidermis	ectoderm	none
	175	posterior epidermis	ectoderm	none
	176	posterior epidermis	ectoderm	none
