## Supplementary Table 5 for "An amphioxus neurula stage cell atlas supports a complex scenario for the emergence of vertebrate head mesoderm"

### Sheet: Feuil1
Gene Name	Accession number	Sequence
Alx	BLAG03000142	ACTAGTGATTACGACTCCTCGAGGAGAGCTCGACCCACGCCGCCGGCGACAAGAAGAAGAAGCGGAGGAACAGGACCACTTTTACCAGCTTCCAGCTGGAGGAGATGGAACGCGTGTTCCAGAAGACACATTACCCGGATGTGTACATGCGCGAACAGCTGGCGCTCAGGGCAGATCTCACCGAGGCAAGAGTGCAGGTGTGGTTCCAGAACCGGCGCGCCAAGTGGAGGAAGAAGGAGCGGTTCCAGCAGATGGCCGGGATCCGCCAGGTGGCGCTCGGGGCCGATCCGTACGACATCTCCATGGGCCAGAGACAAAACGGCTACACACAGGCTCAGCCAGCCCAGTGGACCACCACGACCAACGCCTCCTGCATGGCACCTCAGTCCAACCCCGCCA…
Bhlha15-like	BLAG07001191	ACTAGTGATTTGTCAAACCGTATTGATGCCGAAACACGAGTCATATCTTTGTATGTTACACTGAGGGGTGTCCATGTCGTTGCTTCCGTGCTTCCTACTCCATTCAGTCAATGCTAACTCGATGTCGTAATCCTGGCCGTTTTCATCACCTAATGTCCATACACTGACCGGACTGTAGTCCTGTAAGCACCGGGAATCGAACCCGTGTACCGTAGTGTCACTTGTGGGGCTTGTAGGGCTGAGCACGGCCGGTGGGTGAGTTGGGCTACACATGTGCGCGTCGTTGTTGTTGTTTACAATGCTGCTATTATTGTTGTTGACAGGGCTGTGTTTTGAGGTAGAAACAGCGGGCAATGGCAGACTTGAAACAGGTGGATGTTGGTGTCGGTGCCCTTCCCT…
Bicc	BLAG15000685	CAAGCCACCAAAGCTATGCAAAAGAAACCTCAGGTGACACAGGTGCGCACACCCACCGACACGTGGAGTGGCTTTGGCTTCTCCAAGTCGATGCCCAGCTGTGTGGCGCAGGAGGCTTTCGAGTCGGCTCGTCCCTCGTACAAGGCGCCAACACTACCTGCAACCTACGAGTCGACCAGCGGTCCCCCCAGCCCCACGGAACCCTCCCCACCGAGTGTCAGCCCCTGGGGCGAGAGAAATGGATCCTCCCTAACCCAGCAAGAAGACTTCCCATCAGAGAACAGAAGAAAGCCTCCACACAAATACGATTTCTCCCTGAGTGCGAGTAACTACATAGACAGCGTGTCCCTCCCCTCCAAAACCAAGTGGAGCTGTGACAACGACCTGAAGGCCACTGAC…
Bolla	BLAG10000256	ACTAGTGATTCAGAGGTTTCCCGTACCGACGTGGCGTCCCTGGCTTCCTCCAGCTGACCATGCCTGCGGTCCGGGTGTAGTCCACGGCAGGCACAGGAGTCTGGACAGAGTAGGTCACGTTCGCCTGCATGGCCGGGTCGAAGGCTGGCATCATGGGGGCAACCTCGGCCGGACTCGCCTCGATCATGCCTCCCATGTGGTCGGCAGGATATGGCGGGGATGGGTAGGCGTACTCAACTCCATACGCAGGGGGGCTGCCGTAGCTGGGGGCAGCCTGGGTCGCTGCGGGGTTCTGTCCAGCCCAACGCCATTGCTGGCCTCCCCATTGCTGGCCAGTAGATGGAGTGTTGTAGGCGGCTGCGTAGTGCTGTTGCGGCTGGACATGATATGGCATGGCCA…
Celf3/4/5/6	BLAG19000228	GATTGACCGGAAGTTGTTTGTGGGCATGCTCGGAAAACAGCAAACAGAAGAAGATGTGAGAAGGTTATTTGACCCGTTCGGAACGATAGAGGAATGTACCATTCTGAGGGGTCCTGACGGACAAAGTAAAGGCTGTGCCTTTGTCAAGCACAGCTCTCATGCAGAAGCGCAGGCCGCCATTAACAACCTGCATGGGAGTCAGACCATGCCTGGAGCATCTTCTAGCATTGTAGTGAAGTTTGCAGACACCGACAAGGAGCGTCAGCTGCGGAAGATGCAGCAGATGGGGCTGAACCCCATGGCCATGTTCAACCCCATGGCTCTATCACAGTTCGGAGCCTACGGTGCATATGCACAGCAGCCGTCCTCCCTCCCCACACAGCTGATGCAGCAGCAGGC…
Crtac1a	BLAG10000145	ACTAGTGATTGTGTTGGGTGCTATCCTCCCGGCTATCCAGTTGACGACGTTCTGGAAGAACACCTCTGTGGTCCCGTCGTTGTCGAAGTCGGCGGCGAACACGGACATCACCGGGGACGGACGCTGGAAGTTCTTTCCTGCAACGTTCTTGAAGATGCTTCTGCCATCTTGAGCCTTGGTCTGAACCCAGAGGCGGTGTGGACCCATCCAGTCCCCGTAGACGATGTCCAGCGTCCCGTCCGCGTTAAAGTCCGCAAGCGCCACCCCACGACTCTTCCTGGAATGCCAGTGGTCGTCGTGGAGCCTCGCGTCCAGTATACCTGACGGCTCTGCCACCTCCTCGAAGGTGCCGTCGCCCCTGTTCTTGAGGAGCAGGTTGGGGGACTTGCCGTCCGTGGT…
Ctfp1	BLAG03000807	ACTAGTGATTTCCTCTGCAGACCTTCTCTTGCGGCCGGGGCTGTACGGGTCCGCTGTGTCGGTCCTCTGGTTGTCCATGGCGAGGTCGTGGGCCAGCTTCTGGTTGAAGCAGGTCAGTGTTGAGCAGTCTCTCTTCCTGAGGCCCGGTCCGAACACCCTCTGGGCGGCCAGCTTCTCTTCTGCCAGCTGTTCCACCTCCCGTATCAGTACCGACACGATCCGCCGCATGTCGCTGTTCGTCATGGCCAGGGGGTTGTCGGTGTCATCAGCTGGTCTCGGTAAGGCCCCCACGTGGTCCATGCCCCAGAACACGACCACGCACAATC
Erg/Fli1a	BLAG90000263	GATTAGGACGGGAAGGAGCTGTGCAGGCTGCAGAGGGGCGACTTCGTCAGGCTGACCAACATGCACAACGGAGACGTGCTCTTCGCACACCTGCTCTTCCTCAGGCAGACACCTCTTCCCAACCTGACGTCAGACGATGCCGACAAGGCCCTGGCCGCTTCACCACGCTTCCAGCAGACTGGCTCCTGTGTGTTCTCCTACCCACCCACCTCGCAGGCCGTCCACGGCACGTCCCGACTACAGAGAATCACTAGT
Fabp3/4/5/7/9/11/12	BLAG16000309	TCTCTCGGGAACATGGAAGCTGGACAACAGCGAGAACTTCGAGGAATTCATGAAGAAGCTCGAGGTGAACGTGGCTCTTCGTAAGATGGGAGCGCTGGCCAAGCCGACCACTGAGATCACGCAGACAGGGGACCACTTCGTCGTCAAGACGTCCACCACCTTCAAGAACACCGTGGTGGAGTTCGACATCGGCAAGGAATTCGACGAGAAGACGGCGGACGACAAGGAAGTCAAGTCCACTGCTACATGGGACGGGGACAAGTTGGTGGTGACGCAGAAAAGAGGGCCCCCTATCGGCGACGTGCTGTACATCAGGGAGCTGCAGGGGGACGATGCACTGCTGCTGACCTGCACCGCTGGTGACGTGGTTTGCAAGCGGCACTACAAGAGGGGCAAGTA…
Foxe	BLAG13000518	ACTAGTGATTCGGCGTTACCGTACATCTGAGCACAGCTGCTCGCGTTGGAGTAGGAGGAGGTCCCGAAGGCCGTGTTGGTGGTGGCCGGTGTGAAGGGGTAGGGCAGGGAGGAGGCCATGCTCTGGGAGTTAGCCTGCATCATGGCCGCGGACATGCCGAAGGACGAATGGTTGGAGTTGGAGACTTGCAGACCCGGGCTGGGCATGGTGGGGGAGTGCGTCAGCTGCGGAGCGGGGGACGTCAGGGTGTTGAGGGGGTTCTGGTCCATCCCCAGGGACCCCCTGGTGAGGTCGGAGGGGCTGGTGGACATGAGTCCGGCCTGGCGCTCGGCGATGATGTTGTCGATGCTGAACATGCGGTGTTGTGACATGGTGGTGCTCGGGTAGTGATGCATGATG…
FreD-containing protein	BLAG11000993	ACTAGTGATTGGCGATGTAGTCCTGCTTGTTGGTCTTCTCGCGCAGGTAGAAGATGCTGGAGTTGTACTGGTTGGTGTAGTAGGTCAGCTCGTTGATCTTCTGCTGCATCTCCGTCATGCGGTTCTGGTGCTGGGTGAAGGTCTGATCCTGGTCGATGTTCTTCTGACGCACCAAGGAGATGGTGGAGTTGATCTTGTTAACATCGTTGGTGTGTCGCCTCAGCCGCTGCTCATGCTGCTGCAGCTTCTGGCTGTGCTGGTTGATGGAGTTGCTGTGCTCACTACTCTTCTGGTCCAGTCTTGACAAAGAGTCCTTGGCTCTGTTGAGGACGTTCTCCAGATCGTTGCTCTTGCCAACGAACTGAGAGATCATGGAGTTGTACTGGTTGATGATGGTGT…
Gata1/2/3	BLAG05000590	GATTATTACTGGTGCTAGTTGGAGGGCACGTAGCTCATGTGGGGCATGGTCGCGCTCAGGCTGGCGCCGCAGTCGGAGAAGGGCGGGGAGTTTACCGGCATGGAGGTGAAGGCCGTCAGCTTGTCGTCCGACTTCATGAGGTTCAGCTCGTCCTGCTTCCCCTTCCTCTTGGACTTGTTGGACACTTTCCTGTTACGTGTCTGGATGCCGTCCTTCTTCATGGTCAGGGGTCTGTTCACCGCGTGCAGCTTGTAGTAAAGTCCACAGGCGTTGCAGACGGGGTCGCCATTCTGGTTCCTTCGCCACAGGGTAGTGGTGGTGGTCTTGCAGTTTGCACACTGGGTGCCGGCTCTTCGTGCAGCGGACAGTCTCCGCTTGGGCTTGATGAGGGGCCGGTTC…
Hey-related	BLAG01000808	GATTTCCACCCCGAGGAATCATCTTCACAGCGACGGACGCCGTTCTTGCCGGCTTCTCAGAGTGTGCGTACGAAGCGCTGCAGTTCCTCCTGCACGAGGAGCACATGCCCGAGGACAGCGAGCTGGTCGTCAGCCTCCGCTCACACCTCAGGAACTCGCAGATGTCTCTTGACGTGCACCGAGTCCTCCAGACACACCTTCCGCACCCCACCTTCGATTCAGCTCCGCCCCAACGCCTGATGACACCCCCCAGACATGCAGTGGACTTGCCCCTTCCCCCGTCTCCGCACGCGATGCAGTCTCCAGCCAGCCCACGGCGTCGAGATCGGAGCTCGCTATACCAGCAAGTGCACAGCCACCCGCACCGACAACGTACCCCAACTCCCCGGCAGTGGTCCA…
Hypp4343	BLAG07001283	ACTAGTGATTGCCTGACTTGACCACCTTGATGCTGCCGTCTGGCTGCTGCACAGCCCGCATGCCTGGCCTCAGGGCGGTGGCCTTCCTCCCATCATACACCACGATAGCTGGGGCCTCGTGTCCGTGGTAGCCTGCACACAGTCCTGAGCAGCTGACGATGGACATGATCATGGTCAGCAGGAACTCGATGATGGCCAGCACGATGATGACGGTGAGCAGGGCTGCCTGGCTGTCCTTCCAGGTCCTGTAGGGCGGGGGAGCGGGCGTGTTGCCGGGGGCTGCGGTGGGGATGACGTAGTCCACGATCCTGATGTAGTCGTCGCGCGACGTGTCCAGGGTGCTGTCAATCACCCCCAGCACCCAGGTCACCAGGGTCAGCACCATGGCCAGCAGACTGC…
Hypp9287	BLAG19000841	ACTAGTGATTCGAGGTGGATCTCCGAGGACCTGATCGTCTTCCCCTTCAGCATACGTGCGGCCCAGTCGTACGTTTCGGTGGCCTTCACAAGGTCGGCCTGGGCGCTCTTCAAGTCACTCTCTCGGGATTCGACCAGCTTTTTAAGCTCGTCGTTTTTCTTCTGAGCCTCAGCTAGCTTTTGCTTAAGCAAGAGGATCTGGCCTTGTACATTTACTCGCTGAACCTGCTCTGTAAGAATGTCGCTCTGCATCTTGGTCGAGAAGGTCTTCATGTCCTTCTCAGTTTTCTCCATCTCAGTTTTCACATCGTCCAGATCCTTCTTCACGGCCGCGATCGCCGCAGTGTCTGCTGCCGTCACCGTACATAGCTTGTTGTCTATCTCGTTCTGGTCGATTTTG…
Igfbp	BLAG02000320	ATGAAGTCGACGAGCTTGCTAGCCGCCGCGTTCTCGGTGTTCCTCTGCCTGGCCGGCTGCGTACAGGGCCAGGACTGGTCGCTGGACAAGTACCCGCTGCAGTGCCCGCCCTGCGAGCGGATCCACTGCAGCCCTCGCAAGGCCAGCAAGCTGAAGTGCAAAGGAGGCACGACGCTCGGGATCTGTAACTGCTGCTCGGTGTGCGCCAAGGTTGAAGGGGAGAAGTGCGGGGGGAAGTGGGATTACCTGGGGAAGTGTGATGCCGGGCTGACCTGCGAGAGGGAGCCCGACAGCAGGGGCATGCTCAGCCGACCGGACAGCAAGGGCATCTGCAGAAGAA
Map1a/b/s	BLAG02000323	TCACAGACTCCGACGCTATGGAGGGCAACGCCAAGGGCTACCTCCTGGCCATCGTCGGGGAAGTTGACTCACCCGAAGCGCTGAGAGCGGCCGCAGAGGCCGTCGGAAGAGGTATTAAGGCATGGCCCAACCCTGCCATGAAGGAAGACGTCAGTACCGCCCTGAAGGACATGATGTCCCAGAAGCCTTCAGTCTCAGATGACATTCAAGGCCAGCAAACCCTACAACACAGCAGCGACAACATGGAGGCAGTCCTCCTGCTGAACCCCACCTTGGACACGGTCAAGTCCGAGGTGAAAAACATGCTGACCCACCAGGACAGGCACAAGCACCTGGTCTTCGGAGGCAAAGCAGCGGAGAACAGTGGAGACTGGGTCCTGCAAGACGGAGCCTTCTCCT…
Nhlh1/2	BLAG04001532	TCACACGTCCAATACATGGTTGAGGTAGGATATATAACAGATAGCTAGCCGGAGTATTTCTATCTTGGAGAGTTTCTTGTCGGGGGGAAGGGTAGGGAGAAGTTTTCGGAACTCGGCAAAGGCGACGTTGAAGGCTTCGACTCTGATGCGCTCTCTCGTGGCGTGCGCCGTGCGGTACTTGGCGGTCGCTCTCCGCCGCCGCCGCCGCTCCTCTCGACTCAAGCCCTGTAGAGACGGGTCCTTGTTTCTCCTGGCGGCGCTGTCCTCCGCTTCCCTCGCGGACTCTTCCCTGGGTCTGACGGGGAACGAGGAGCCGTTCGAGTCCGTCACGTCGAAGGACTTGTGCACGGCGTCCACCGAGCTGCAGCTGGAGGTGGGGCTGGTAGACCCGCAACTTCT…
Noto	BLAG03002070	TATCTGTCTCGAGGTGCGGTGAGTTGGAGCGGGGCGGAGGGCGCGGGAGACTCCGGGCCCGAGTCGGACTCGGAGCCGCTGGTGTGTGATGAGGAGAGCTGCTTCAGGCGGGCCTGTTGCTGTTCGTAGTTCTGTCTCCGCCATTTTATCCTTCTGTTCTGAAACCACACCTTCACCTGCGCCTCTGTGAGACTGAGCGCCACGGCCAGGTGGTACCTCTCGGACCCCACCATGTACTGTTGCCGGGAGAACTCGCGCTCTAGCCGCTCGAGCTGCTCGGGGGTGAAGATCGTGCGTATCCGCTTCCCTTTCCGAGACTTCCCGTCTTTGTCCACGGAACTCCCTCTCGCCATCGGACATCCTTTGGTCTTGTACCCCAAAGATGTCACTTTCTCATGC…
Notum	BLAG09000671	ATGACTTCGCCTTCATGGGCGCGCTTATCTTACAAGAGGTGCTACGCGAGCTGCTGCCGCTAGGGCTCAAGAACAGCAAGACTTTACTTCTGTCGGGAAGCAGCGCCGGCGGGACCGGCGTGATCCTGAACCTGGACCGCTCGGCCGAGTTCCTGCGGAGGGAGGGTTCCAGCGTGCAGGTGCAGGGGGTGGCAGACTCCGGCTGGTTCCTGGACAACAAGCAGTACATGCCGACCGAGTGCACCGAGACACTCTCCTGCGCTCCCTCCGAGGCCATCCGCCGGGGAATACAATGGTGGAACGGCCAGGTGCCAGAGCGCTGTGCACGGCAGTACAGCAGAGATGAGCAGTGGCGCTGCT
Otp	BLAG02001062	ACTAGTGATTGGAAGAACTCGCGCTGAGAATCGGCCTCACCGAATCCAGAGTACAGGTTTGGTTCCAGAACCGCCGTGCCAAGTGGAAGAAGCGCAAGAAGCAGTGCCAGAACGCCGCCCAGTCCATGCTGCGGTCCCCGCTCCTGCCGTCCCACGGGCTGCCGCAGTTCCCCGGCTCCATGGCCGAGTCCCTCTGCTCCTTCCACACCACCGACAACCGCAGCTGGTCCATGTCGGGCGTGGGGGCCGTGGCCACCGCGCCGCCCCTCCCGCTGCCCCCCTCCATCCCCCGACAGAACATGTCCCAGTCCATGGGCGGGATGAACCAGATCCCGGTCACCCTCCCGGGCGCCATCACCGTCTCCAACGGCGGCTCGGGCGTCAACCACGGCGGCTACG…
Pax1/9	BLAG04001279	ACACGCTACACGCGAATATGATGAATATGGAGCAAACATTTGGGGAGGTGAACCAGCTCGGCGGCGTGTTTGTGAACGGCAGACCGCTCCCCAACGCCATCCGCCTGCGGATCGTCGAGCTGGCCCAGCTCGGGATCAGGCCGTGCGACATCAGCCGCCAGCTCAGGGTCTCCCACGGCTGCGTCTCCAAGATCCTGGCCCGCTACAACGAGACGGGCTCCATCCTACCTGGCGCCATCGGCGGCAGCAAACCTCGCGTCACCACACCTGAAGTGGTGAAGGCCATCAAGAAGTACAAAACCTTGGACCCAGGCATTTTCGCTTGGGAGATCCGGGACAGGTTACTGGCCGAGGGCGTGTGTGACAAGTACAACGTGCCCTCGGTCTCGTCTATCTCGC…
Plac8-like	BLAG07000527	ACTAGTGATTGGTGGATATGTTCAGCTGCTTCGACAATATTGGTCTGTGCGCGCTGACCTTCTGCTGCCCGTGCGTGACGGCGGGAAAGAACGCCGAGGCCGTCGGGGAGGACTGCCTCAGGTTCGGCCTGTACTCCTGCTTGGGCCCGGTCGGGATGTACAGCATGGCGTACACCCGTACGAAAATGGCCGAGAAGGAAGGCCTTCCAGCCGACTTCGTCACCAACGTATTGATCTACGGTACGGTTCCATGCTGCGCGCTCATGCAAGAGGCACAACAAGTGGATAGCGTCAAGACACCTCAACCTGCGGCCACGGAAGAGATGACCAGGGAAAATC
Prox	BLAG04000536	GAATTCACTAGTGATTTGTATGTTGCCGTTGGACGAAACACGGTGGTTGCCTTGCTTGACTCGTAAGCGGCCCTCCTTCTTGCGGGACACCACGAGCGGCAGCGCTTCCGTCTGGTCGAATGCCTCAGAGCTGATGGGGTGGTATGGGATGTGGGTAGAATGGAAGTCACTGAAGTTGTGGATAGCCTGTGCCGCGGGGTGCACGCTTTGCCTGGAGATGTCTCCCTGGCCATTAAGACCGCCGTTGATGCCAGATGAATGAGTGTGATGATGATGAAGGGCGCTGATTTGGCTGGTGGGCTGAGAGGGGAAGTACTCCCGCACCACAGAGTCGACTACGTCTGTAACAGCTTTGGTCAGTTTGTCTTTCAGCGCTTCCCCGAAGTTTGACCGCTGGTT…
Ripply	BLAG01000752	CTTGTGACAATGGAAGCTACCAGGTTCACGTTCAACTCCGCCGCCCTGTGCTCAGCACAGCAGTGCAACTGCCACAAGCAGACGACAAAGGCTTCGGGAATGACCGTCCAACCCCCAGTCTGGCGCCCCTGGGTCGTGACAGAACGCGACATCTTGAGGCGGAACGCCATTAGGGAGAAACGAAGCAAGCCATACGCTCGTCCTTCATCCACCACCAACGGCTCAGCAACCCGTGGTCCCGAACCAGGACCGACCGCCTTCCAGCACCCTGTCAAGCTCCACTGGTCCAAGCCCGTGTACGACTACATGTACCAGTACGGGCGGCAGCTCCTGGACGCCTTCCCGGTCCAGGCAACCATCTGTATCGTCGACCAGGACCCCGCCGACAGCGACGACAGC…
SF2 family helicase	BLAG07000948	AGAGCTGCTTGATCTCGTCATCGTTCAGGTTGCCTATCCATGTCTCCCCTGCCTGCACTGACAGGTCAGACAGGTCCTTCTTCTTCTCCAGCATCGCATCTATCTTCTCTTCAAAGGTGTTCTCTGAGATGAAGCGATAGACGAACACGGTCTTGGTCTGTCCGATGCGGAAGGCGCGGTCGGTTGCTTGGTTCTCCTTGGCAGGGTTGAACCACAGGTCATAGTGGATGACATGATTGGCAGCTGTCAGGTTCAACCCGACCCCTCCTGCCTGCAGAGACACGATCATGATCTGCCTGTGTGGCTGGGTCTGGAAGGCAGTGGTGGCCTCATCCCTCTGGTGCTGGGACATGCTTCCCTCGAAGATGAGTGGCTTGACCTTGAAGTGTCCCTCCACCA…
Slc6a7	BLAG06000979	GATTTGCGTTCCTCATCCCATACGTCATCATGTTGGGGTGTGCGGGTCTCCCGCTATTCTTTATGGAACTGTCTTTCGGACAGTTCGCCAGCTTGGGACCAATCACGATCTGGAACATCAGCCCTATTTTCAAAGGTGTTGGATACGCTATGGTGGTGGTGTCGGCCTTGGTCTGTATCTACTACAACGTGATCATAGCCTGGGCCCTGTACTACCTGTTCGCTTCCTTCACTAACGTGCTCCCTTGGACACTGTGCAACCAGTGGTGGAACACTGATCAGTGCGGGAAGACGTTTGGGGTGAACGGTACCAACGTCACCCTAGGAGTCAACGGGACCAACACGACAGACTTCACCCGTGTCAGCGCCAGTCACGAGTTTTGGACTCATAAGGTCTTGC…
Six3/6	BLAG04002026	ACTAGTGATTCTGCCGGCGATTTTTGAACCAGTTCCCGACTTGCGTTGGGGTCAGACCCGTGGCCTGTGCTAGTTCTCTCTCCTTTTGCGGGTTTGGGTAAGGATCTTGTAGATACCATTCTCGTAACAAGCTTCTGGTGCGTTCCTTAAAACAGTGAGTCTTTTGCTCCCCGTCCCAGATGGTTCGGGGTAGGGGAAACTTCTTCCGGACTCGATACTTGTCGACGGGCCCGAGCGGTCTTCCTCTCAGCTTCTCGGCTTCCTGGTAGTGCGCCTCGAGCCACATGGCTTGGAGCTTGGCATGAGATTCCTTGGTGAAGCGATGGTTCTCCAAAATGTGGTACAAGTCCCTGAAGTTGCCCGTGTGGAAGGCGACCACGGCCCGAGCCCGTAGCACCG…
Soxf	BLAG02000861	GATTCGGTAGGGTATGCAGCTGAGTGGTTCCCCGTGCCTTGAACGTTGGGTGGGTACTGGAAGTTGGTGTTATTGTCGGAGTTCGTGAAGTCTCCACCGTTGCTGTACCACATAGACACGGGATAAGGGCTGCTGACCAGCGCATGGAGCTCGCTACGGTACTGAGGCGGCTGTTTGGCGGCGGACTTCGTGGCGACGCCGGAGGACACGGAACTTGAGGATGCTACTGTGGACGTGACGGGGAAGTCTCCTGTAGACGAGCTGCGTGCGCGCGTTGGGGTCTGACACCTGCTGGCATTGGCGGCTGTCTGCTCTGCAACAGACAGGCTGCGTTGAACTTTAGCAGGCTTTGGCAGCGTCAGGGTGGTGGGCGGCAGGTTTACACTGCTGGACGGACGG…
Tcf21/Msc	BLAG10000710	GATTGACCCAGGAAGGTTCCCACGATTCTCAGGAACCCGCAGACGGAGCCAGTCCCACGAAGAAAGGCCGGCGGCGGAAGCGAGGCAAGCGGGGGAAGGAGGAACAGCCACCGAAGGTGCGGACAGCGGCGAACCTACGGGAACGGACGCGGATGCGTGTGTTGAGTAAGGCGTTCGTCCGCCTAAAAACCACGTTACCGTGGGTTCCAGCCGACACCAAGCTGTCCAAGCTGGATACACTTCGTCTCGCCTCCTCCTACATAGGGCATCTCAGCAAAGTCTTACAGGACGATAAAGTGGAAGACACGGCTTTCCATCCTGTCAGTTTAATCACTAGT
Tcf23/24	BLAG02001453	ATGTCCGACACCAACCAGGACTTTGACTGTAGTAGCAGCGAGGCTTCGTCGCCGGACTCGAAGTCATCTTCTGGCGGGAGAAAGCGATCTGGTCCGAGACAGTCCCGCCGAAAGGAACGGCAGCGGCCCACGGGTTCCAACGCTGCCCGAGAGCGCTCGCGGGTCAAGACGCTACGTTCTGCGTTTCTCGAGCTGCAAAAGACGCTCCCTTCCGTCCCACCGGACACGAAGCTGTCCAAACTAGACGTCCTTGTACTTGCTACAACCTACATTGCACATCTCATGAGAACCCTGGACAGTGGCGAGGATACTCCGGAGTCCCGGGAGAAGCAGCATCGCCTGCAGGCCACAGGCTATCTACACCCCGTC
Tcf15-like	BLAG10000671	ACTAGTGATTGTCGTCATCACGGATGGTGTAGATGTCGCTCAAGTTCTCTCGGATCTCCGGTTTGAGTGTAGACTTGGGCTGCAGGCTGGCCGCCTCGCCGTCACCGTCACTGCTGCCGGACCCGTCCTCGGAGCAGGAGTCCCACCCCCGCCGCTCGTCATCCTGCAGCAGCACGGTGGTCAGGTGCGCGATCCACTTGGACGCCAGGCGCAGGATCTCTATCTTTGATACCTCCACCTTTGACAAGACTGGCAGGTTCTGTCTCAGCTCCACGAACGCCGTGTTGACCCCCTGGATGCGGCGCCTTTCCCGCGCGTTGGCGGCCCGGCGCTGCTTGCTCACGCCCGTCAGCATCCGTCTCCTCCTCTTGGGCTTCCTCGGCTTGTCCTGCTCCCTCG…
Tenascin	BLAG08000835	GATTAGGATGGGCACAGAGGACTATATTGAAATCGACACACAAAATACCGAGCTCTCCTTCGAACTGTCTGAACTTAGACCGTGGACCAGCTACACGTTCTCTGTGTCTGCCTACACAAGCGTAGGAGAAGGGCCGCAAAGTAGCAAAGTGACCACGAGGACAGAAGAGGGTGTGCCTACTGTAGGCCCAGGTGGCCTGAACGCAGAAGCAGTGGATGCCGAATCAATCCGTGTGTCCTGGACAAGAATATCAGATGCGGAGGCTGGTGGGGCACTGCAGGGGTACCAGGTCTTCTACCAGGCCATAACGGCTGACGGGGCTCTGGAGATCAGCGACGCACAGATTTACAAAGTGGAGGGCGCAGACACTTTGGAGGCTACTCTAACAGGCCTGGAGGC…
Thsd7	BLAG18000086	ACTAGTGATTCCTTCGAAACCGTCCTGACAGACGCATCGCCCCTCGCGGCAGGTGCTGTACCTCCCACTGCATGCTGGGATACACCACTTGATGGCGGAAGGTCTGTCTCTTTCCACACATGCCGTCTCCGTAACCCAGGTGCCATCTTGATCCTCACACCAGACATCTCATATCTCCTGGTCGTCCCATGGTCCAGTCCTCCACCGGTACACAGGACACACCGCCTTCAAGTTTGGACACGACCTTATCTGTATGAGCTCCTCTGCTTCCAATGGACACGCCCGCCCGAGGCCAGTTTCCGGGCGGATGATGGCGCGTGTTCGGGCTCGTGTGGCCTTACTGCCCGGCTCAGAACAGTCCCGCTGGCACGGACCCCACTTACTCCAGTTCGTCATCTG…
Tmprss15	BLAG18000493	ACTAGTGATTCGATGTCGTTGTTGATCCTGTTTGGATCGTAGTCTTCCTTGACGAAGAACTGTATGGGAGTGGCCACAATGGAGCCTTGGTCTATGGGAGGGGTGCGCAGTGTGTGTGCCCCGATTACGATATGGAGGTCGGTCGGGCTCCAGTTGAAACCGTGGAAACAGTGAGCGGCGGACAGGACCCACTCCCTGTCAATCAAAGTGCCGCCGCAGAACGGGGTGGTGCCCGAGCCTCGCTTCAGCTGCACCTGCCAGGGCCACGCCCCCCGCTGCGCATCCTGACCGTTGATGATGCGCTCATTGCTTCTCTCTGATTGGCGGGTTCCGCAACCGTTCTGTGGTTCAGCAGTGCATGGCCCGGGTGTGCCACAAGCCTCGATCTGAACGTCATTT…
Tnnia	BLAG11001064	TTCCCCTTCGCCCTCAAACTTAGACTTCCTCGAGTCTCCCGCCTTCTCGATGTTCTCACGCCAGTCCTCCGCCTTGGCAATGGGCTTGGGCTCCTTTTTCACAGCCTTCAGGTTTCCGCGGAAGTCCATGGAGCACTTGTGCTTGGAGCCCAACAAAGCTTTCAGCATCTTATCGGCAGACAAGCGCACCCGCTTGAGCTGGGGCTTCTTGAACTTGCCAGTAAGGGAATACATCCTCTGGGTCAGGTCAGCGAGCTCCTTGTCGTTGATCTCGACCTTCTGCTCCACGTCGTACTTCTCCTCCTCGGCCTTCGTGATCTGAGCGTGCAGCCTGCGGCACAGCTCCTCCAACTCGTCATGACCCAGGCCGGACGTGCTGACGGGTGGGACCTTGTCCGC…
Titin-like	BLAG17000895	GATTAGATGCAGCGTACGATCGAGGCGTTTGAGGTTGTGGAGTACCAGACCGCGACGCTTCAGTTCGAGATTGACGAGGACGTGTCTGCCGTGCAGTGGCTGCATAACGACAAGGAAATATACGCAGGAGAAAAGTACCAGATGGAGTCTGAGAAGCGTCTCCACAAACTCAGCATCATCAACATCACCCAGGACGATGCTGGCAACTACACTCTGGTGGCCGGGGAGGCGCGCTACACCACCACGCTCATCGTCAAACCGCCTTTCGGAGATGCCAGCGTTTTCCTTCCGAGTTTGCAAGAAGGGAAGCAAAGGCGCCAAGTTGTCATCCAAGAGAGGACCGACACTTTCCTGGTTAGCTTGGGAAAACCAAAATCAGCTCCTTTCAGGCAACGAAGC…
Twist-like	BLAG19000659	CCATCCATGCTCCGGCCGCCATGGCGGCCGCGGGAATTCGATTTCGGCGAATCTCAACAAAAGCTTTCACATGAAAGCTATAACATACAATTAACATTCACAAAGTAATACATAATGTCAGCAAATAGAACCGTAAAAATATACAATTTCGATATAGAATTGTCTCTGTTTTTGGTAATACCTAGTGGATCATTTTGATGTGCAGTTCGTCGTCGTAGAAGCTCGGCGAGGTGACTGGTATGTTGTAGGGGGACAGGGGCTGGTGGTAGACCGGCGAGACTTTGGGCGGCGTACGGTCCATTCCTCGTGAGTCGAACATGGAGAGAGGAACGGTTGCTAGCGGACTGTCTGGTGAAAAGTAGTCTGGAAGGGACGGCAGCTCGCCACGAATGTCCGGGA…
zf-RING protein	BLAG12000626	GAAGTCCTGACGGTGACGTTCAACCACCATCGAAAGCCAAAGTTTTGGAGGACAAGCAACGTCTTCGGCTGCCCTCCGGGATCTCGAAAGCTGCTTCCGTCGCTAGCGGTGCAGTCTCGAAGAGGAGGACACGCACAGAGTCTGAAAGCAGCTGTGGCTCTAACGTGACTGAAGCAAGTGTGGCCTCCCCAGGTCCCCCTGGTCCCCCTGGACTGGTCAATCTGCAGGAACCAATGCCGGCCCATTCTACTTCAACTGCCAAATCTGTGAACAAATCACCTCATGAAAAATCTCAGAAGGCTGCCAAGACTAGCATGGAACCATGTAAGACCGGTGCAGGGAATAAAGATTCTTTCCATCCAGAAACTAGCCAATCAGGTTCAACCCAAACTCAAGGCA…
